# Plasma Oxylipin Profiling by High Resolution Mass Spectrometry Reveal Signatures of Inflammation and Hypermetabolism in Amyotrophic Lateral Sclerosis

**DOI:** 10.1101/2023.07.07.547101

**Authors:** Adriano B. Chaves-Filho, Larissa S. Diniz, Rosangela S. Santos, Rodrigo S. Lima, Hector Oreliana, Isabella F.D. Pinto, Lucas S. Dantas, Alex Inague, Rodrigo L. Faria, Marisa H.G. Medeiros, Isaías Glezer, William T. Festuccia, Marcos Y. Yoshinaga, Sayuri Miyamoto

**Author notes:** Corresponding authors: Adriano B. Chaves-Filho, Ph.D.; Sayuri Miyamoto, Ph.D.

## Abstract

Amyotrophic lateral sclerosis (ALS) is a neurodegenerative disease characterized not only by progressive loss of motor neurons, but also linked to systemic hypermetabolism, oxidative stress, and inflammation. In this context, oxylipins have been investigated as signaling molecules linked to neurodegeneration. However, the nature and role of major oxylipins involved in ALS disease progression remain unclear. Importantly, most methods focused on oxylipin analysis are based on low resolution mass spectrometry (LRMS), which usually confers high sensitivity, but not great accuracy for lipid identification, as provided by high-resolution MS (HRMS). Here, we established an ultra-high performance liquid chromatography coupled HRMS (LC-HRMS) method for simultaneous analysis of 126 oxylipins in plasma, including lipid hydroxides, ketones, epoxides, prostaglandins, leukotrienes, and others in a 15-minute run. Intra- and inter-day method validation showed high sensitivity (0.3 – 25 pg), accuracy and precision for more than 90 % of quality controls. This method was applied for the analysis of oxylipins in plasma of ALS rats overexpressing the mutant human Cu/Zn-superoxide dismutase gene (SOD1-G93A) at asymptomatic (ALS 70 days old) and symptomatic stages (ALS 120 days old), and their respective age-matched wild type controls (WT 70 days old and WT 120 days old). From the 56 oxylipins identified in plasma, 17 species were significantly altered. Remarkably, most of oxylipins linked to inflammation and oxidative stress derived from arachidonic acid, such as, prostaglandins, lipoxins, mono-hydroxides, and isoprostane, were increased in ALS 120d rats. In contrast, the linoleic acid diols involved in fatty acid uptake and β-oxidation, 9(10)-DiHOME and 12(13)-DiHOME, were strongly decreased in the ALS 120d. In summary, we developed and validated a high-throughput LC-HRMS method for oxylipin analysis and provided a comprehensive overview of plasma oxylipins involved in ALS disease progression. Noteworthy, the oxylipins altered in plasma of ALS 120d rats have potential to be investigated and used as biomarkers for inflammation and hypermetabolism in ALS.

**GRAPHICAL ABSTRACT:** 
