## Supplemental Table 1 for "Plasma Oxylipin Profiling by High Resolution Mass Spectrometry Reveal Signatures of Inflammation and Hypermetabolism in Amyotrophic Lateral Sclerosis"

### Sheet: Planilha1
Table S1. Internal standards used in oxy-lipidomic analysis.
Labeled internal standards	ng in 100 µL
13-HODE-d4	50
12(13)-DiHOME-d4	50
15-deoxy-Δ12,14-PGJ2-d4	50
5-oxo-ETE-d7	50
5-HETE-d8	50
11(12)-EET-d11	50
PGA2-d4	100
9-Nitrooleate-d17	100
PGE2-d4	100
LXA4-d5	50
TXB2-d4	50
RvD1-d5	50
