## Supplemental Table 2 for "Plasma Oxylipin Profiling by High Resolution Mass Spectrometry Reveal Signatures of Inflammation and Hypermetabolism in Amyotrophic Lateral Sclerosis"

### Sheet: Planilha1
Table S2. Intra-day method validation of low, middle and high quality controls (n=4)
Component Name	Actual Concentration (pg)	Mean of calculated concentration (pg)	S.D. of calculated concentration (pg)	Coeficient of variation (%)	Accuracy (%)	Relative error (%)
Tetranor-12-HETE	25	26.391	3.225	1	106	6
	125	118.193	9.543	1	95	5
	500	507.389	18.17	1	101	1
12-HHTrE	37.5	36.816	4.311	1	98	2
	250	248.102	19.401	1	99	1
	500	494.662	31.377	1	99	1
13-oxo-ODE	37.5	32.248	0.285	1	86	14
	125	123.173	9.541	1	99	1
	500	509.13	25.61	1	102	2
9-HOTrE	31.25	33.775	3.06	1	108	8
	125	100.192	7.883	1	80	20
	625	630.539	27.001	2	101	1
9-oxo-ODE	37.5	36.766	1.75	2	98	2
	250	253.853	25.163	2	102	2
	500	514.138	34.228	2	103	3
13-HOTrE-Y	37.5	30.019	3.17	2	80	20
	125	107.766	8.341	2	86	14
	500	512.193	25.152	2	102	2
13-HOTrE	125	107.816	8.653	2	86	14
	625	573.461	45.634	2	92	8
	1875	1881.51	101.68	2	100	0
9-HODE	37.5	35.898	4.817	2	96	4
	250	263.107	14.797	2	105	5
	500	501.067	11.99	2	100	0
9(10)-EpOME	25	26.01	1.666	2	104	4
	125	112.148	12.724	3	90	10
	500	514.514	45.11	3	103	3
10-HODE	12.5	14.181	0.559	3	113	13
	125	121.86	6.899	3	97	3
	500	507.711	25.162	3	102	2
12-HODE	25	21.787	2.379	3	87	13
	125	112.797	9.949	3	90	10
	500	505.824	24.915	3	101	1
13-HODE	37.5	39.473	1.72	3	105	5
	125	101.626	8.866	3	81	19
	500	514.331	15.441	3	103	3
12(13)-EpOME	37.5	39.949	4.591	3	107	7
	125	110.33	13.838	3	88	12
	500	516.835	36.618	3	103	3
9-HOA	25	22.555	0.426	3	90	10
	125	115.903	13.979	3	93	7
	500	509.482	29.24	3	102	2
10-HOA	25	22.329	0.586	3	89	11
	125	114.334	8.924	3	91	9
	500	516.97	6.178	3	103	3
12(13)-DiHOME	25	20.969	2.172	3	84	16
	125	114.882	4.801	3	92	8
	500	491.716	49.809	3	98	2
9(10)-DiHOME	37.5	39.383	3.848	3	105	5
	125	135.85	7.528	3	109	9
	500	488.8	28.917	3	98	2
15-deoxy-Δ12,14-PGJ2	25	22.722	1.373	3	91	9
	125	108.788	6.267	3	87	13
	500	507.87	30.514	3	102	2
15-oxo-ETE	25	20.089	1.993	3	80	20
	125	128.91	8.784	3	103	3
	500	509.639	8.326	4	102	2
5-HEPE	25	23.718	1.577	4	95	5
	125	107.424	15.65	4	86	14
	500	504.535	18.137	4	101	1
9-HEPE	125	114.717	7.77	4	92	8
	250	215.463	6.318	4	86	14
	1250	1230.96	18.155	4	98	2
8-HEPE	25	26.824	2.229	4	107	7
	125	108.421	6.067	4	87	13
	500	514.192	31.219	4	103	3
11-HEPE	25	23.377	2.401	4	94	6
	125	111.903	8.606	4	90	10
	500	528.913	31.572	4	106	6
12-HEPE	25	30.966	1.966	4	124	24
	125	106.953	9.283	4	86	14
	500	524.944	26.832	4	105	5
14(15)-EpETE	25	25.925	1.169	4	104	4
	125	118.477	8.661	4	95	5
	500	503.453	15.84	4	101	1
18-HEPE	125	132.861	3.463	4	106	6
	250	186.476	14.765	4	75	25
	1250	1132.69	123.937	4	91	9
17(18)-EpETE	125	107.323	8.798	4	86	14
	250	220.34	22.101	4	88	12
	1250	1248.03	48.735	4	100	0
15-HEPE	37.5	36.882	1.154	4	98	2
	125	106.111	6.696	4	85	15
	500	523.315	18.781	4	105	5
5-HETE	25	25.052	1.23	4	100	0
	125	111.577	4.467	4	89	11
	500	525.54	14.338	4	105	5
8(9)-EET	62.5	54.312	4.783	5	87	13
	250	219.17	7.724	5	88	12
	1250	1314.98	88.084	5	105	5
9-HETE	50	51.587	2.691	5	103	3
	250	233.67	28.659	5	93	7
	500	548.121	93.488	5	110	10
8-HETE	37.5	37.508	1.631	5	100	0
	125	101.645	6.879	5	81	19
	500	534.927	30.49	5	107	7
11(12)-EET	37.5	30.458	3.164	5	81	19
	125	116.218	3.612	5	93	7
	500	502.881	12.924	5	101	1
11-HETE	25	23.843	1.549	5	95	5
	125	105.865	11.601	5	85	15
	500	521.946	21.354	5	104	4
12-HETE	37.5	37.986	0.989	5	101	1
	250	233.238	15.073	5	93	7
	500	517.549	14.989	5	104	4
5(6)-EET	187.5	242.968	25.373	5	130	30
	625	524.979	98.248	5	84	16
	2500	2715.38	372.621	5	109	9
14(15)-EET	62.5	74.069	8.225	5	119	19
	187.5	151.33	24.076	5	81	19
	1250	1293.62	63.567	5	103	3
16-HETE	37.5	38.44	3.943	5	103	3
	250	248.127	15.351	5	99	1
	500	518.146	16.906	5	104	4
17-HETE	25	25.307	1.311	5	101	1
	125	107.86	8.046	5	86	14
	500	516.184	42.56	5	103	3
18-HETE	62.5	63.517	3.258	5	102	2
	250	212.355	5.355	5	85	15
	1250	1267.73	64.003	5	101	1
19-HETE	37.5	40.732	1.938	5	109	9
	125	102.296	11.243	5	82	18
	500	528.131	21.129	5	106	6
20-HETE	25	24.397	1.353	5	98	2
	125	115.456	8.591	5	92	8
	500	511.445	41.055	5	102	2
15/14-HETE	25	26.888	1.808	5	108	8
	125	111.602	14.927	5	89	11
	500	529.132	31.058	5	106	6
15-oxo-EDE	125	125.666	9.606	6	101	1
	250	209.744	21.86	6	84	16
	1250	1340.32	122.982	6	107	7
5-HETrE	25	23.21	0.319	6	93	7
	125	110.594	9.144	6	88	12
	500	513.111	22.038	6	103	3
15-HETrE	25	24.06	1.811	6	96	4
	125	109.687	6.534	6	88	12
	500	522.873	17.908	6	105	5
2-3-dinor-8-iso-PGF2α	50	46.947	3.886	6	94	6
	375	373.385	43.275	6	100	0
	1250	1213.21	126.714	6	97	3
10-Nitrooleate	125	128.114	18.988	6	102	2
	625	504.99	32.409	6	81	19
	2500	2684.8	187.15	6	107	7
9-Nitrooleate	37.5	42.526	2.513	6	113	13
	125	104.894	10.088	6	84	16
	500	525.568	69.288	6	105	5
Tetranor-PGDM	62.5	62.888	3.007	6	101	1
	250	191.121	17.44	6	76	24
	1250	1364.09	25.142	6	109	9
12-oxo-LTB4	125	118.481	4.393	6	95	5
	625	558.615	38.434	6	89	11
	1875	1796.86	128.502	6	96	4
PGJ2	62.5	57.182	1.169	6	91	9
	312.5	275.825	29.314	6	88	12
	1250	1266.84	63.985	6	101	1
PGB2	37.5	36.019	2.613	6	96	4
	125	108.759	4.323	6	87	13
	500	531.347	29.896	6	106	6
15-deoxy-Δ12,14-PGD2	37.5	34.021	3.354	6	91	9
	125	113.452	2.812	6	91	9
	500	509.027	33.871	6	102	2
PGA2	125	167.015	1.931	6	134	34
	500	445.789	17.981	6	89	11
	2500	2517.33	175.711	6	101	1
6-trans-LTB4	37.5	35.456	1.131	6	95	5
	125	109.136	3.088	6	87	13
	500	507.945	15.588	6	102	2
6-trans-12-epi-LTB4	37.5	35.456	1.131	6	95	5
	125	109.136	3.088	6	87	13
	500	507.945	15.588	6	102	2
12-epi-LTB4	25	24.79	2.353	6	99	1
	125	115.899	6.712	6	93	7
	500	506.752	22.281	6	101	1
LTB4	25	24.79	2.353	6	99	1
	125	115.899	6.712	6	93	7
	500	506.752	22.281	6	101	1
14(15)-DiHETE	37.5	33.493	2.635	6	89	11
	125	113.822	6.602	7	91	9
	500	500.216	53.27	7	100	0
8-15-DiHETE	125	114.013	5.741	7	91	9
	625	578.919	56.644	7	93	7
	1875	1797.96	181.077	7	96	4
8(9)-DiHET	25	26.708	2.145	7	107	7
	125	112.419	9.758	7	90	10
	500	513.876	44.135	7	103	3
17-oxo-DHA	50	54.411	4.99	7	109	9
	250	234.6	23.437	7	94	6
	500	496.695	30.237	7	99	1
2-3-dinor-TXB2	125	120.613	6.425	7	96	4
	250	231.334	22.079	7	93	7
	1250	1254.64	148.711	7	100	0
4-HDoHE	18.97	17.114	1.024	7	90	10
	94.86	81.442	2.641	7	86	14
	189.71	200.438	17.499	7	106	6
8-HDoHE	44.19	41.902	5.1	7	95	5
	147.28	123.995	9.57	7	84	16
	441.85	467.496	31.046	7	106	6
7(8)-EpDPA	37.5	42.709	1.971	7	114	14
	125	108.417	9.274	7	87	13
	500	521.038	18.369	7	104	4
7-HDoHE	47.52	47.341	1.966	7	100	0
	237.6	208.233	18.142	7	88	12
	475.19	496.763	33.56	7	105	5
10-HDoHE	44.93	45.429	2.545	7	101	1
	224.63	190.729	21.899	7	85	15
	673.89	647.448	74.693	8	96	4
10(11)-EpDPA	25	22.636	1.209	8	91	9
	125	125.424	9.469	8	100	0
	500	508.417	27.638	8	102	2
11-HDoHE	30.9	37.616	6.27	8	122	22
	77.25	73.752	9.24	8	95	5
	309.01	328.182	29.348	8	106	6
13-HDoHE	18.83	17.779	0.951	8	94	6
	62.77	51.989	9.904	8	83	17
	188.31	185.753	9.301	8	99	1
13(14)-EpDPA	50	53.835	2.861	8	108	8
	125	105.633	6.154	8	85	15
	500	529.929	50.938	8	106	6
16(17)-EpDPA	37.5	42.403	12.386	8	113	13
	125	117.39	18.013	8	94	6
	375	345.22	26.113	8	92	8
14-HDoHE	10.29	11.176	1.84	8	109	9
	51.46	47.519	5.716	8	92	8
	102.91	110.78	10.308	8	108	8
20-HDoHE	35.81	31.214	2.985	8	87	13
	179.02	174.246	8.04	8	97	3
	358.05	375.576	28.765	8	105	5
19(20)-EpDPA	50	55.389	2.699	8	111	11
	250	222.991	17.546	8	89	11
	500	515.943	22.639	8	103	3
17-oxo-DPA	37.5	31.211	0.64	8	83	17
	125	112.585	12.238	8	90	10
	500	507.294	25.145	8	101	1
19-HDoHE	50.83	61.793	1.917	8	122	22
	254.17	213.631	19.73	8	84	16
	762.49	749.456	42.962	8	98	2
17/16-HDoHE	40.49	46.587	0.963	8	115	15
	202.44	168.518	19.077	8	83	17
	607.31	601.607	41.645	8	99	1
LXA5	25	25.83	2.861	8	103	3
	125	116.612	6.388	8	93	7
	500	502.618	31.604	8	101	1
RvE1	125	115.687	10.47	8	93	7
	250	214.23	26.079	9	86	14
	1250	1296.8	75.576	9	104	4
15-keto-PGE2	25	25.908	1.284	9	104	4
	125	112.693	11.645	9	90	10
	500	524.18	46.909	9	105	5
PGE3	25	21.212	2.171	9	85	15
	125	119.929	15.712	9	96	4
	500	515.184	46.889	9	103	3
15-LXA4	25	31.651	0.979	9	127	27
	125	116.186	14.952	9	93	7
	500	526.406	28.324	9	105	5
6-LXA4	25	29.065	2.26	9	116	16
	125	113.55	13.45	9	91	9
	375	376.026	19.795	9	100	0
13,14-dihydro-15-keto-PGE2	25	30.939	2.457	9	124	24
	125	113.561	8.737	9	91	9
	500	506.894	6.565	9	101	1
13,14-dihydro-15-keto-PGD2	12.5	13.857	1.062	9	111	11
	50	43.412	1.401	9	87	13
	250	239.439	15.238	9	96	4
8-iso-PGF3α	137.5	117.768	10.592	9	86	14
	412.5	342.809	65.066	9	83	17
	1375	1441.31	138.506	9	105	5
PGF3α	137.5	118.808	10.589	9	86	14
	412.5	343.786	65.048	9	83	17
	1375	1441.99	138.467	9	105	5
20-hydroxy-LTB4	125	117.952	5.878	9	94	6
	375	390.038	32.798	9	104	4
	1250	1228.93	80.867	9	98	2
8-iso-15-keto-PGF2β	62.5	65.765	9.411	9	105	5
	187.5	169.496	21.136	9	90	10
	625	601.851	79.741	9	96	4
15-keto-PGF2α	125	90.762	12.07	9	73	27
	375	407.496	29.764	9	109	9
	1250	1339.91	26.351	9	107	7
LXB4	62.5	69.32	6.224	10	111	11
	187.5	176.43	26.751	10	94	6
	625	622.506	66.887	10	100	0
PGE2	25	24.082	0.9	10	96	4
	125	111.828	8.074	10	89	11
	500	509.367	54.108	10	102	2
PGD2	25	24.348	1.698	10	97	3
	125	124.343	10.462	10	99	1
	500	500.018	7.716	10	100	0
8-iso-PGF2α	25	24.321	1.026	10	97	3
	250	283.003	13.887	10	113	13
	500	475.095	16.161	10	95	5
11β-13,14-dihydro-15-keto-PGF2α	250	288.233	4.101	10	115	15
	1250	1047.1	62.215	10	84	16
	3750	3721.06	78.322	10	99	1
11β-dihydro-15-keto-PGF2α	62.5	72.058	1.025	10	115	15
	312.5	261.776	15.554	10	84	16
	937.5	930.264	19.58	10	99	1
15-keto-PGF1α	640	606.405	24.144	10	95	5
	1280	1599.76	193.706	10	125	25
	6400	7425.06	357.386	10	116	16
8-iso-PGE1	25	26.955	0.636	10	108	8
	125	118.828	7.107	10	95	5
	500	517.989	56.159	10	104	4
PGD1	25	23.011	1.445	10	92	8
	125	121.721	11.176	10	97	3
	500	518.237	24.69	10	104	4
11β-PGF2α	25	33.339	0.577	10	133	33
	125	114.008	9.651	10	91	9
	500	528.857	50.722	10	106	6
PGF2α	250	230.448	14.191	10	92	8
	500	545.913	74.561	11	109	9
	2500	2717.17	85.29	11	109	9
8,12-iso-iPF2α-VI	37.5	45.624	5.276	11	122	22
	125	106.928	18.331	11	86	14
	500	512.595	23.215	11	103	3
13,14-dihydro-PGF2α	250	228.08	1.956	11	91	9
	500	516.326	47.731	11	103	3
	2500	2596.78	70.677	11	104	4
PGF1α	25	22.808	0.196	11	91	9
	125	136.52	11.588	11	109	9
	500	487.613	21.81	11	98	2
10,17-DiHDHA	37.5	29.895	3.071	11	80	20
	125	115.448	9.598	11	92	8
	500	487.137	21.877	11	97	3
RvD5	25	28.682	1.757	11	115	15
	125	117.812	13.359	11	94	6
	500	504.908	30.163	11	101	1
Maresin-2	50	48.147	2.9	11	96	4
	250	232.513	26.794	11	93	7
	500	515.187	13.884	11	103	3
Maresin-1	125	138.875	1.766	12	111	11
	625	562.12	28.512	12	90	10
	1875	1807.46	160.167	12	96	4
19(20)-DiHDPA	37.5	31.096	2.224	12	83	17
	250	214.319	15.134	12	86	14
	500	460.971	29.817	12	92	8
20-carboxy-LTB4	250	283.36	12.556	12	113	13
	500	405.819	39.027	12	81	19
	2500	2470.44	254.421	12	99	1
TXB3	50	44.213	2.874	12	88	12
	250	223.695	25.325	12	89	11
	500	531.852	47.641	12	106	6
20-hydroxy-PGE2	250	235.928	19.605	12	94	6
	500	429.041	37.445	12	86	14
	2500	2495.55	223.876	12	100	0
6-keto-PGE1	25	25.898	2.537	12	104	4
	125	119.966	18.023	12	96	4
	500	514.522	34.629	12	103	3
Δ17-6-keto-PGF1α	625	657.794	32.48	13	105	5
	1875	1804.17	254.713	13	96	4
	6250	5772.1	232.73	13	92	8
TXB2	37.5	31.189	3.702	13	83	17
	250	248.75	22.724	13	100	0
	500	500.826	27.316	13	100	0
6-keto-PGF1α	250	208.887	7.757	13	84	16
	1250	1156.4	96.372	13	93	7
	3750	3737.06	122.868	13	100	0
6,15-diketo-13,14-dihydro-PGF1α	375	423.745	19.911	14	113	13
	1250	1048.08	123.566	14	84	16
	3750	3608.28	310.466	14	96	4
TXB1	37.5	34.945	4.1	14	93	7
	125	124.249	4.014	15	99	1
	500	468.799	30.417	15	94	6
Resolvin-D3	25	22.965	1.3	15	92	8
	125	110.271	10.239	15	88	12
	500	522.631	27.683	15	105	5
Resolvin-D2	37.5	42.992	4.202	16	115	15
	125	122.621	19.419	16	98	2
	500	510.026	12.844	16	102	2
Resolvin-D1	25	28.021	2.974	16	112	12
	125	114.017	18.496	17	91	9
	500	497.526	52.101	17	100	0
16,16-dimethyl-PGD2	25	22.897	0.887	17	92	8
	125	116.968	10.523	19	94	6
	500	514.782	38.825	19	103	3
1a,1b-dihomo-PGE2	25	26.368	1.858	19	105	5
	125	107.431	6.909	19	86	14
	500	490.004	37.923	29	98	2
