## Supplemental Table 3 for "Plasma Oxylipin Profiling by High Resolution Mass Spectrometry Reveal Signatures of Inflammation and Hypermetabolism in Amyotrophic Lateral Sclerosis"

### Sheet: Planilha1
Table S3. Inter-day method validation of low, middle and high quality controls (n=3)
Component Name	Actual Concentration (pg)	Mean of calculated concentration (pg)	S.D. of calculated concentration (pg)	Coeficient of variation (%)	Accuracy (%)	Relative error (%)
Tetranor-12-HETE	25	25.059	6.128	0	100	0
	125	111.49	9.245	0	89	11
	500	519.493	17.651	0	104	4
12-HHTrE	37.5	42.494	1.022	0	113	13
	250	228.81	13.875	1	92	8
	500	529.459	57.775	1	106	6
13-oxo-ODE	37.5	37.208	1.674	1	99	1
	125	115.207	9.833	1	92	8
	500	518.861	36.646	1	104	4
9-HOTrE	31.25	38.096	1.151	1	122	22
	125	100.679	19.257	1	81	19
	625	581.337	24.809	1	93	7
9-oxo-ODE	37.5	39.245	3.597	2	105	5
	250	254.478	29.156	2	102	2
	500	498.757	13.068	2	100	0
13-HOTrE-Y	37.5	43.159	2.262	2	115	15
	125	105.78	15.243	2	85	15
	500	514.349	32.753	2	103	3
13-HOTrE	125	122.381	4.696	2	98	2
	625	574.367	56.32	2	92	8
	1875	1885.21	103.404	2	101	1
9-HODE	37.5	42.915	4.043	2	114	14
	250	226.191	34.017	2	90	10
	500	509.008	25.708	2	102	2
9(10)-EpOME	25	27.772	1.857	2	111	11
	125	110.097	2.976	2	88	12
	500	491.427	12.981	2	98	2
10-HODE	12.5	14.146	0.057	2	113	13
	125	116.501	10.748	2	93	7
	500	507.549	14.328	2	102	2
12-HODE	25	23.981	2.917	2	96	4
	125	114.501	2.805	2	92	8
	500	511.759	43.934	2	102	2
13-HODE	37.5	45.3	4.145	2	121	21
	125	105.262	15.713	2	84	16
	500	522.096	30.311	2	104	4
12(13)-EpOME	37.5	39.588	4.402	2	106	6
	125	122.035	16.373	2	98	2
	500	525.358	11.502	3	105	5
9-HOA	25	20.988	2.269	3	84	16
	125	119.066	13.719	3	95	5
	500	510.592	18.354	3	102	2
10-HOA	25	26.154	0.285	3	105	5
	125	120.423	1.763	3	96	4
	500	512.576	27.67	3	103	3
12(13)-DiHOME	25	22.511	0.617	3	90	10
	125	119.512	4.432	3	96	4
	500	489.73	40.488	3	98	2
9(10)-DiHOME	37.5	34.46	2.336	3	92	8
	125	136.748	6.248	3	109	9
	500	476.58	65.748	3	95	5
15-deoxy-Δ12,14-PGJ2	25	23.615	1.369	3	94	6
	125	115.139	10.43	3	92	8
	500	527.66	26.225	3	106	6
15-oxo-ETE	25	23.189	1.068	3	93	7
	125	125.791	8.536	3	101	1
	500	530.208	29.232	3	106	6
5-HEPE	25	25.281	1.181	3	101	1
	125	100.957	9.425	3	81	19
	500	502.665	7.019	3	101	1
9-HEPE	125	132.057	5.363	3	106	6
	250	226.581	12.579	3	91	9
	1250	1183.17	24.179	3	95	5
8-HEPE	25	30.861	2.321	3	123	23
	125	103.818	7.345	3	83	17
	500	536.358	43.65	3	107	7
11-HEPE	25	23.868	2.501	3	95	5
	125	118.459	7.63	3	95	5
	500	521.98	33.005	3	104	4
12-HEPE	25	26.792	1.214	3	107	7
	125	109.516	5.333	3	88	12
	500	529.537	26.105	3	106	6
14(15)-EpETE	25	27.852	1.103	4	111	11
	125	118.155	1.216	4	95	5
	500	530.309	26.068	4	106	6
18-HEPE	125	146.302	4.098	4	117	17
	250	201.494	13.655	4	81	19
	1250	1229.07	56.196	4	98	2
17(18)-EpETE	125	106.523	13.03	4	85	15
	250	213.197	28.179	4	85	15
	1250	1296.37	31.672	4	104	4
15-HEPE	37.5	35.211	1.941	4	94	6
	125	103.195	2.158	4	83	17
	500	520.757	43.527	4	104	4
5-HETE	25	26.059	2.499	4	104	4
	125	110.523	5.138	4	88	12
	500	530.324	44.06	4	106	6
8(9)-EET	62.5	61.57	1.554	4	99	1
	250	202.339	37.113	4	81	19
	1250	1301.22	178.309	4	104	4
9-HETE	50	49.502	2.551	4	99	1
	250	250.047	39.044	4	100	0
	500	509.374	77.475	4	102	2
8-HETE	37.5	40.947	3.373	4	109	9
	125	106.89	7.389	4	86	14
	500	522.546	23.936	4	105	5
11(12)-EET	37.5	32.985	5.425	4	88	12
	125	115.849	7.417	5	93	7
	500	509.702	0.584	5	102	2
11-HETE	25	22.47	1.843	5	90	10
	125	110.167	11.657	5	88	12
	500	521.9	17.115	5	104	4
12-HETE	37.5	37.939	3.5	5	101	1
	250	222.568	29.727	5	89	11
	500	524.838	19.002	5	105	5
5(6)-EET	187.5	267.244	25.825	5	143	43
	625	521.048	101.465	5	83	17
	2500	2683.67	571.673	5	107	7
14(15)-EET	62.5	90.655	2.366	5	145	45
	187.5	166.911	25.042	5	89	11
	1250	1295.08	68.775	5	104	4
16-HETE	37.5	37.903	2.893	5	101	1
	250	215.935	32.226	5	86	14
	500	531.43	43.486	5	106	6
17-HETE	25	29.768	1.299	5	119	19
	125	111.34	6.727	5	89	11
	500	523.096	15.556	5	105	5
18-HETE	62.5	68.04	1.127	5	109	9
	250	208.731	13.953	5	83	17
	1250	1235.89	67.483	5	99	1
19-HETE	37.5	42.201	0.822	5	113	13
	125	100.556	18.139	5	80	20
	500	524.008	34.804	5	105	5
20-HETE	25	23.427	1.652	5	94	6
	125	118.734	7.99	5	95	5
	500	515.613	5.938	5	103	3
15/14-HETE	25	29.942	1.631	5	120	20
	125	103.644	5.346	5	83	17
	500	524.084	21.997	5	105	5
15-oxo-EDE	125	122.686	9.746	5	98	2
	250	209.342	35.861	5	84	16
	1250	1254.93	139.665	5	100	0
5-HETrE	25	22.229	0.925	5	89	11
	125	105.247	9.856	5	84	16
	500	516.419	53.671	5	103	3
15-HETrE	25	23.421	2.151	5	94	6
	125	105.581	4.038	5	84	16
	500	527.165	14.379	5	105	5
2-3-dinor-8-iso-PGF2α	50	46.571	3.292	5	93	7
	375	392.317	79.117	5	105	5
	1250	1314.71	136.827	5	105	5
10-Nitrooleate	125	151.06	15.326	5	121	21
	625	510.753	49.018	5	82	18
	2500	2546.29	318.047	5	102	2
9-Nitrooleate	37.5	41.17	2.064	5	110	10
	125	106.843	15.004	5	85	15
	500	506.196	36.628	6	101	1
Tetranor-PGDM	62.5	59.541	1.988	6	95	5
	250	204.878	31.978	6	82	18
	1250	1436.81	100.755	6	115	15
12-oxo-LTB4	125	134.714	5.094	6	108	8
	625	596.593	2.578	6	95	5
	1875	1785.53	197.591	6	95	5
PGJ2	62.5	65.133	2.534	6	104	4
	312.5	261.811	13.779	6	84	16
	1250	1255.29	84.43	6	100	0
PGB2	37.5	38.583	1.055	6	103	3
	125	104.93	9.987	6	84	16
	500	512.181	59.59	6	102	2
15-deoxy-Δ12,14-PGD2	37.5	35.282	4.497	6	94	6
	125	106.149	6.209	6	85	15
	500	518.49	13.521	6	104	4
PGA2	125	136.158	8.021	6	109	9
	500	451.592	14.285	6	90	10
	2500	2527.88	169.692	6	101	1
6-trans-LTB4	37.5	37.915	2.35	6	101	1
	125	110.966	1.887	6	89	11
	500	511.326	3.388	6	102	2
6-trans-12-epi-LTB4	37.5	37.915	2.35	6	101	1
	125	110.966	1.887	6	89	11
	500	511.326	3.388	6	102	2
12-epi-LTB4	25	25.18	2.038	6	101	1
	125	116.482	3.767	6	93	7
	500	507.523	23.725	6	102	2
LTB4	25	25.18	2.038	6	101	1
	125	116.482	3.767	6	93	7
	500	507.523	23.725	6	102	2
14(15)-DiHETE	37.5	33.267	1.908	6	89	11
	125	115.7	8.46	6	93	7
	500	474.529	26.249	6	95	5
8-15-DiHETE	125	121.872	6.705	6	97	3
	625	552.902	79.942	6	88	12
	1875	1859.11	168.177	6	99	1
8(9)-DiHET	25	30.427	1.177	6	122	22
	125	105.916	6.571	6	85	15
	500	517.906	26.808	6	104	4
17-oxo-DHA	50	56	2.719	6	112	12
	250	216.557	42.439	7	87	13
	500	555.585	47.614	7	111	11
2-3-dinor-TXB2	125	137.958	10.22	7	110	10
	250	212.979	33.57	7	85	15
	1250	1280.46	63.636	7	102	2
4-HDoHE	18.97	15.582	1.601	7	82	18
	94.86	84.114	9.872	7	89	11
	189.71	200.539	26.276	7	106	6
8-HDoHE	44.19	43.957	2.583	7	99	1
	147.28	129.493	7.342	7	88	12
	441.85	414.03	23.595	7	94	6
7(8)-EpDPA	37.5	38.613	2.019	7	103	3
	125	103.4	8.248	7	83	17
	500	515.669	17.243	7	103	3
7-HDoHE	47.52	44.384	1.788	7	93	7
	237.6	210.028	28.98	7	88	12
	475.19	520.054	32.779	7	109	9
10-HDoHE	44.93	41.358	2.044	7	92	8
	224.63	190.375	9.396	7	85	15
	673.89	684.567	10.382	7	102	2
10(11)-EpDPA	25	20.953	1.468	7	84	16
	125	132.281	4.466	7	106	6
	500	496.469	24.094	7	99	1
11-HDoHE	30.9	37.683	2.858	7	122	22
	77.25	70.568	4.338	7	91	9
	309.01	339.33	35.434	7	110	10
13-HDoHE	18.83	16.328	1.747	7	87	13
	62.77	57.531	3.817	7	92	8
	188.31	178.223	4.066	7	95	5
13(14)-EpDPA	50	52.103	2.346	7	104	4
	125	114.033	14.534	7	91	9
	500	543.404	42.354	8	109	9
16(17)-EpDPA	37.5	44.132	2.301	8	118	18
	125	127.626	22.286	8	102	2
	375	375.437	9.514	8	100	0
14-HDoHE	10.29	11.2	0.752	8	109	9
	51.46	44.371	6.629	8	86	14
	102.91	108.954	17.343	8	106	6
20-HDoHE	35.81	31.183	4.335	8	87	13
	179.02	163.43	14.53	8	91	9
	358.05	384.919	21.479	8	108	8
19(20)-EpDPA	50	55.832	7.272	8	112	12
	250	214.977	20.816	8	86	14
	500	521.764	30.239	8	104	4
17-oxo-DPA	37.5	39.334	1.689	8	105	5
	125	110.379	5.65	8	88	12
	500	544.858	51.26	8	109	9
19-HDoHE	50.83	59.873	0.423	8	118	18
	254.17	204.594	25.037	8	80	20
	762.49	715.222	50.313	8	94	6
17/16-HDoHE	40.49	43.417	1.832	8	107	7
	202.44	168.341	9.123	8	83	17
	607.31	590.661	25.893	8	97	3
LXA5	25	26.19	1.331	8	105	5
	125	108.515	14.991	8	87	13
	500	512.872	43.887	8	103	3
RvE1	125	119.665	11.914	8	96	4
	250	215.741	24.587	8	86	14
	1250	1286.39	112.806	8	103	3
15-keto-PGE2	25	24.57	1.836	8	98	2
	125	115.042	5.883	8	92	8
	500	508.943	15.772	8	102	2
PGE3	25	23.598	0.722	9	94	6
	125	121.678	9.154	9	97	3
	500	490.377	61.091	9	98	2
15-LXA4	25	26.918	1.461	9	108	8
	125	115.003	18.671	9	92	8
	500	515.351	51.224	9	103	3
6-LXA4	25	27.969	3.059	9	112	12
	125	109.836	15.243	9	88	12
	375	376.944	8.279	9	101	1
13,14-dihydro-15-keto-PGE2	25	28.282	0.768	9	113	13
	125	111.906	12.622	9	90	10
	500	506.099	59.073	9	101	1
13,14-dihydro-15-keto-PGD2	12.5	11.938	0.938	9	96	4
	50	42.228	3.514	9	84	16
	250	231.883	12.327	9	93	7
8-iso-PGF3α	137.5	147.155	11.963	9	107	7
	412.5	378.221	12.647	9	92	8
	1375	1327.48	25.331	9	97	3
PGF3α	137.5	137.087	11.996	9	100	0
	412.5	368.785	12.681	9	89	11
	1375	1320.64	25.4	9	96	4
20-hydroxy-LTB4	125	132.407	8.202	9	106	6
	375	328.736	35.897	9	88	12
	1250	1182.77	5.666	9	95	5
8-iso-15-keto-PGF2β	62.5	66.029	8.775	10	106	6
	187.5	178.467	14.89	10	95	5
	625	593.649	41.96	10	95	5
15-keto-PGF2α	125	102.571	17.704	10	82	18
	375	384.813	45.683	10	103	3
	1250	1444.61	129.253	10	116	16
LXB4	62.5	61.537	6.148	10	98	2
	187.5	172.967	32.808	10	92	8
	625	662.036	61.243	10	106	6
PGE2	25	23.688	0.664	10	95	5
	125	108.639	7	10	87	13
	500	514.451	29.051	10	103	3
PGD2	25	21.154	2.62	10	85	15
	125	117.13	3.448	10	94	6
	500	501.082	40.278	10	100	0
8-iso-PGF2α	25	24.888	2.844	10	100	0
	250	263.716	9.851	10	105	5
	500	464.39	19.811	10	93	7
11β-13,14-dihydro-15-keto-PGF2α	250	301.013	5.254	10	120	20
	1250	1069.13	25.53	10	86	14
	3750	3735.59	74.711	10	100	0
11β-dihydro-15-keto-PGF2α	62.5	75.253	1.313	11	120	20
	312.5	267.283	6.382	11	86	14
	937.5	933.899	18.678	11	100	0
15-keto-PGF1α	640	622.332	50.38	11	97	3
	1280	1548.13	117.389	11	121	21
	6400	6779.54	151.419	11	106	6
8-iso-PGE1	25	26.745	1.159	11	107	7
	125	104.264	13.196	11	83	17
	500	510.561	29.992	11	102	2
PGD1	25	22.069	0.731	11	88	12
	125	129.595	15.133	11	104	4
	500	506.952	25.239	11	101	1
11β-PGF2α	25	23.801	0.702	11	95	5
	125	103.801	10.678	11	83	17
	500	505.099	48.226	11	101	1
PGF2α	250	241.992	21.435	11	97	3
	500	486.984	79.891	12	97	3
	2500	2676.51	99.796	12	107	7
8,12-iso-iPF2α-VI	37.5	39.084	3.131	12	104	4
	125	107.028	12.11	12	86	14
	500	503.243	24.693	12	101	1
13,14-dihydro-PGF2α	250	224.773	13.854	12	90	10
	500	483.143	28.455	12	97	3
	2500	2566.85	116.824	12	103	3
PGF1α	25	22.477	1.385	12	90	10
	125	136.528	7.509	12	109	9
	500	488.953	17.041	12	98	2
10,17-DiHDHA	37.5	32.434	2.54	12	86	14
	125	106.98	12.374	12	86	14
	500	514.498	64.854	13	103	3
RvD5	25	25.507	1.924	13	102	2
	125	104.293	10.811	13	83	17
	500	505.477	36.025	13	101	1
Maresin-2	50	49.571	4.323	13	99	1
	250	212.062	33.203	13	85	15
	500	517.045	34.529	13	103	3
Maresin-1	125	134.705	15.445	13	108	8
	625	510.739	72.641	13	82	18
	1875	1944.85	124.95	13	104	4
19(20)-DiHDPA	37.5	44.932	1.822	13	120	20
	250	218.62	18.276	13	87	13
	500	476.367	24.259	14	95	5
20-carboxy-LTB4	250	333.063	10.915	14	133	33
	500	444.986	8.796	14	89	11
	2500	2230.34	174.658	14	89	11
TXB3	50	50.424	0.927	14	101	1
	250	220.825	43.666	14	88	12
	500	547.092	116.358	14	109	9
20-hydroxy-PGE2	250	259.22	27.02	14	104	4
	500	461.091	60.818	14	92	8
	2500	2280.87	355.001	14	91	9
6-keto-PGE1	25	31.825	2.191	15	127	27
	125	143.209	33.941	15	115	15
	500	527.759	28.824	15	106	6
Δ17-6-keto-PGF1α	625	568.174	9.606	15	91	9
	1875	1597.92	120.95	15	85	15
	6250	5868.21	337.869	15	94	6
TXB2	37.5	34.02	3.161	16	91	9
	250	242.558	22.574	16	97	3
	500	502.629	26.777	16	101	1
6-keto-PGF1α	250	238.727	13.584	16	95	5
	1250	1264.88	143.215	16	101	1
	3750	3886.54	160.574	16	104	4
6,15-diketo-13,14-dihydro-PGF1α	375	430.276	31.655	16	115	15
	1250	1024.82	190.154	16	82	18
	3750	3757.31	248.874	16	100	0
TXB1	37.5	45.865	2.1	17	122	22
	125	122.973	6.991	17	98	2
	500	463.121	9.348	17	93	7
Resolvin-D3	25	26.163	2.112	18	105	5
	125	108.553	10.443	18	87	13
	500	515.791	27.28	19	103	3
Resolvin-D2	37.5	47.367	6.345	19	126	26
	125	110.818	22.263	19	89	11
	500	501.288	37.234	19	100	0
Resolvin-D1	25	29.248	1.003	19	117	17
	125	110.184	4.974	20	88	12
	500	509.851	48.79	20	102	2
16,16-dimethyl-PGD2	25	25.242	1.48	20	101	1
	125	115.841	6.687	20	93	7
	500	519.906	37	21	104	4
1a,1b-dihomo-PGE2	25	21.875	1.056	21	88	12
	125	127.487	24.542	24	102	2
	500	478.975	26.92	24	96	4
