## Supplemental Table 4 for "Plasma Oxylipin Profiling by High Resolution Mass Spectrometry Reveal Signatures of Inflammation and Hypermetabolism in Amyotrophic Lateral Sclerosis"

### Sheet: Planilha1
Table S4. Oxidized fatty acids identified and quantified in plasma of ALS and WT rats
Analytes (ng/mL of plasma)	WT 70d_791	WT 70d_793	WT 70d_794	WT 70d_797	WT 70d_798	WT 70d_801	ALS 70d_772	ALS 70d_773	ALS 70d_792	ALS 70d_795	ALS 70d_796	ALS 70d_799	WT 120d_746	WT 120d_749	WT 120d_778	WT 120d_781	WT 120d_788	WT 120d_789	ALS 120d_720	ALS 120d_724	ALS 120d_759	ALS 120d_765	ALS 120d_780	ALS 120d_783
Tetranor-12-HETE	0.558433	3.10582	0.320765	0.689461	0.615578	0.406466	0.624254	0.42153	0.725166	0.88821	0.647324	0.634052	0.374081	0.504232	0.393062	0.423738	0.398243	0.543921	0.378575	0.993356	0.898228	0.628401	0.387436	0.429268
12-HHTrE	41.0963	122.322	22.8819	12.0026	39.8122	10.0332	19.1452	8.59927	48.3589	26.4384	14.5527	31.2769	3.70378	3.03569	3.15162	3.44338	4.23684	23.226	8.32294	67.4161	65.4689	14.8109	2.99608	3.42326
13-oxo-ODE	3.8683	3.64188	2.50977	1.51963	1.82174	2.49113	3.11985	8.35433	5.43742	3.23423	2.31032	5.20553	3.699	14.7793	19.1213	4.24875	4.85562	5.32273	5.54072	19.0413	10.8553	9.97022	4.03477	10.2116
9-HOTrE	1.69167	1.33525	1.2606	4.00946	1.43289	1.19232	1.63996	1.95804	2.74509	2.19637	1.28175	1.59855	1.08081	1.83338	2.57622	1.4527	1.44623	1.88981	1.34884	2.03371	1.28035	1.53365	1.38584	1.18913
9-oxo-ODE	2.56992	2.68457	1.33871	1.65381	1.53853	1.47935	2.00992	5.03179	3.73863	2.69197	1.54255	4.19861	2.01134	8.25179	8.51637	4.05142	2.88496	3.27784	3.05194	14.7695	6.57562	5.32634	5.83321	6.65081
13-HOTrE-Y	2.0912	1.10334	1.40098	4.14753	2.74851	1.95254	1.49486	1.31822	4.30546	1.4802	1.8948	2.36989	0.946789	3.18375	1.67862	1.40947	1.01668	3.89009	1.35286	4.4437	3.86933	2.38301	1.72873	1.561
13-HOTrE	8.83545	4.41219	4.59314	16.568	11.0695	9.48936	7.92936	6.48829	19.8488	8.80874	7.72234	15.2682	3.69926	11.4539	6.54078	4.09485	3.67182	25.1568	4.02231	18.6824	14.6237	7.34705	3.42622	3.9579
9-HODE	132.957	107.79	69.2551	274.362	98.2531	65.4213	115.876	103.414	191.274	107.485	48.2156	129.166	52.0357	166.634	191.963	70.6435	67.4895	110.9	95.9044	249.707	270.218	164.884	117.592	86.8232
10-HODE	0.646836	0.607919	0.605674	0.97045	0.638734	0.61646	0.647878	0.71772	0.792248	0.842558	0.584608	0.760958	0.596474	0.867872	0.388408	0.562024	0.560137	0.595529	0.562829	0.680769	0.692413	0.566767	0.608555	0.568771
12-HODE	0.63557	0.526613	0.596835	0.567805	0.579125	0.708042	0.739312	0.750064	0.816067	0.721592	0.607165	0.716796	0.540374	0.731816	0.773329	0.491907	0.468852	0.568912	0.498613	0.739645	0.943451	0.596973	0.607922	0.494458
13-HODE	385.246	186.06	190.639	327.091	251.561	244.084	332.144	302.375	605.341	232.474	191.93	416.477	101.426	489.537	335.378	153.734	110.551	506.7	175.95	655.924	739.298	365.093	139.317	159.061
9-HOA	0.367543	0.419108	0.378031	0.625933	0.388794	0.352694	0.393804	0.451956	0.462772	0.453716	0.425127	0.416537	0.352944	0.338045	0.386829	0.376255	0.340818	0.426064	0.342461	0.390561	0.408279	0.391267	0.413472	0.347875
10-HOA	1.26121	0.858833	0.732611	2.82279	1.65784	2.66023	1.72584	1.48611	1.86935	1.3842	1.74088	1.56694	1.06031	1.35686	0.950155	0.848912	0.848999	1.67784	0.672851	0.824976	0.757539	0.768287	0.791641	0.773096
12-13-DiHOME	7.69789	3.65223	3.73528	5.25732	5.0841	8.4776	8.32336	8.31652	6.29778	6.37387	7.79694	10.6355	5.81635	4.39914	3.30519	3.76719	2.81868	5.14608	1.97891	3.24957	2.39092	2.47849	2.70468	4.3709
9-10-DiHOME	33.8216	11.8706	7.66397	17.6548	15.8407	11.2919	24.8836	17.8046	28.1168	21.1476	23.4423	14.1978	11.1604	6.93369	6.73853	9.47051	4.32302	11.1484	2.83862	3.04553	2.9702	2.54773	3.24182	4.08175
15-deoxy-12-14-PGJ2	0.408343	0.368693	0.392027	0.367746	0.368186	0.353798	0.425645	0.439097	0.43132	0.381161	0.389945	0.400305	0.397891	0.441491	0.412302	0.37499	0.399052	0.388945	0.538336	0.510145	0.577667	0.578445	0.470403	0.408786
15-oxo-ETE	1.18013	1.4597	1.07755	0.620877	0.752381	1.30045	1.34723	1.93013	1.03102	0.840286	0.822853	1.81923	1.2963	7.75013	7.35746	2.78964	1.6849	2.25152	3.41514	9.11925	10.6987	5.61583	3.02092	4.6526
5-HEPE	20.5179	28.5484	20.7657	17.2623	7.29389	8.60336	27.8417	37.356	21.2672	9.91993	7.59948	24.0513	26.8865	44.4003	53.3512	26.2367	26.7713	10.0252	19.4811	29.6966	8.46296	27.6743	23.5681	15.1736
9-HEPE	4.30353	5.51346	4.24436	3.84449	3.52052	3.21665	3.92972	4.68404	5.08423	3.70467	3.63297	5.66618	3.95005	7.54021	6.25395	4.63573	4.28237	4.32772	4.14986	5.88221	4.54686	4.54877	4.39114	3.80303
8-HEPE	1.65057	3.53193	2.06323	3.53771	2.18242	1.6725	2.99556	3.6456	2.75959	2.19283	1.46854	4.05999	2.16517	5.09611	4.25117	2.91634	1.5915	2.68616	2.11728	4.43174	2.21301	2.95076	2.23483	1.99951
11-HEPE	2.58494	4.31975	2.70714	5.57327	3.17168	1.56823	3.98125	2.8127	4.07735	2.09849	1.30836	4.44831	1.65851	6.72267	4.3505	4.48947	1.80318	3.29411	2.29896	4.00628	2.02098	3.42227	3.21657	1.87675
12-HEPE	49.2567	43.274	34.9888	39.2733	55.0077	39.1183	48.7819	21.3178	104.607	25.6077	27.7117	87.6405	5.77961	50.5279	16.2698	16.2584	6.39304	66.7373	20.2071	100.717	79.0242	31.1759	4.27583	8.89781
18-HEPE	10.6076	14.0314	10.2405	17.9658	12.2052	7.50413	10.7138	13.6483	12.0927	10.0043	7.12141	12.7305	6.53605	24.0631	16.0511	14.6769	10.7122	10.4198	9.90878	12.1464	9.42718	12.209	10.6337	7.19136
15-HEPE	3.06943	4.73703	2.66366	5.28697	3.21355	2.24704	3.39167	3.63056	4.20569	2.35598	2.05069	3.60781	2.3772	4.93482	5.99521	3.22241	2.14968	2.63663	2.24312	3.85446	2.67881	4.73863	3.69663	2.03316
5-HETE	562.524	596.002	395.764	555.377	450.352	321.294	427.571	730.436	613.823	396.553	423.895	734.864	446.941	1228.78	1081.71	732.771	714.773	673.639	960.067	1507.69	1324.46	1593.56	1341.58	571.319
9-HETE	11.5834	19.0613	13.7704	26.7703	22.0224	13.1	16.1613	23.1515	20.4154	11.3312	13.9491	27.966	9.31626	68.1934	45.4595	19.5989	16.3378	23.7951	33.7936	133.57	154.351	80.5272	40.6575	28.0258
8-HETE	27.5448	29.1031	24.588	37.3892	34.7116	17.3442	25.6068	41.7629	34.3768	15.5518	18.4827	44.7567	17.8429	115.37	63.8284	38.5671	16.9399	42.3873	43.5056	121.186	127.909	87.9165	52.4246	36.3901
11-HETE	125.36	119.845	98.6708	77.9958	113.961	67.4596	74.383	105.921	160.911	58.9665	63.7798	146.928	34.3364	245.888	108.941	67.2128	47.1421	144.512	107.926	502.542	494.84	236.331	78.0576	101.742
12-HETE	2095.66	2157.88	1421.84	1073.68	2063.27	1346.86	1604.42	1349.5	3367.43	1374.09	1496.92	2522.43	318.012	2324.76	792.993	598.052	347.646	2383.92	1095.97	4222.41	4300.55	2479.81	260.635	953.258
15/14-HETE	32.1826	41.7099	38.1511	28.1304	33.8479	23.2233	24.7983	35.7457	47.9075	16.6126	18.3157	40.9231	10.5057	76.871	40.7739	23.3875	12.7693	43.0659	43.7129	146.69	144.61	74.4814	21.0549	40.0878
5-HETrE	1.35446	1.31666	1.09727	2.99146	0.883582	0.849098	1.2439	2.46682	1.85843	1.44765	1.23857	2.07251	1.05255	2.05955	1.98251	1.56128	1.41768	1.10209	1.42524	1.59605	1.40151	2.71093	1.92545	1.14359
15-HETrE	6.15411	4.9111	2.59874	4.63976	3.80004	1.41449	2.85313	3.08527	6.32904	3.56916	1.82652	5.9255	1.28457	3.14846	2.88516	1.35425	1.24222	2.67625	1.46283	7.17078	9.18938	5.33397	0.909565	1.74901
PGA2	3.1271	2.76746	2.74356	2.67351	2.80768	2.72688	2.59722	2.89075	2.88451	2.72218	2.79698	2.74234	2.59089	2.67151	2.84307	2.77145	2.62965	2.9543	2.7652	2.73612	2.90569	2.8476	2.68805	2.76416
6-trans-LTB4	19.9204	20.5158	6.45471	25.7229	12.1673	4.23922	12.5082	18.7676	18.1239	8.26933	5.60332	21.418	8.94426	61.3862	50.5817	15.9478	11.6745	20.115	39.5799	115.358	98.297	74.3582	56.8321	19.1216
8,15-DiHETE	5.83781	9.11515	5.96793	7.63702	6.89313	5.04124	5.02805	8.11539	6.76296	5.36798	5.19252	6.51107	3.81378	20.1897	14.2519	6.00876	3.86273	6.52527	9.14759	35.9302	41.0136	25.1751	12.0567	7.39442
4-HDoHE	79.6505	88.5396	53.5259	131.22	66.3819	41.9452	83.6855	151.754	118.131	68.8187	66.6462	143.816	66.4977	186.32	150.363	81.2925	82.698	85.377	156.866	279.908	252.495	256.876	257.379	74.6603
8-HDoHE	2.03642	3.27849	2.20694	3.90335	2.35714	1.82549	4.51391	4.23325	3.71729	2.64807	1.90694	3.81718	1.48808	5.02974	3.28724	2.41534	2.01332	3.09965	3.45242	6.34133	6.15503	7.22674	4.46786	2.13242
7-HDoHE	1.71677	2.53667	2.33578	3.02457	2.21826	1.73822	2.24766	2.63179	3.0449	1.85625	1.77782	2.39451	1.44277	4.42828	2.88439	2.14201	1.42592	2.6273	1.93855	3.85017	4.2324	4.06435	2.57883	2.33402
10-HDoHE	8.51922	15.08	7.42467	11.2654	10.3814	5.41524	7.7473	14.0822	15.9735	8.09688	5.6332	11.1613	4.0942	15.9613	9.77094	5.26219	4.96111	7.8836	8.32205	28.5104	23.3322	15.4655	8.60179	5.92085
11-HDoHE	3.34007	5.13795	5.08275	8.34595	4.60865	2.90276	4.73504	9.46671	5.8334	3.77207	4.6746	8.64059	2.19769	7.18564	5.45761	3.228	2.71798	3.46429	5.41041	12.0844	13.42	8.18621	4.65666	3.50129
13-HDoHE	4.00533	7.7851	2.74249	10.7793	3.8338	2.44578	3.63501	4.99996	6.47684	2.97194	2.44737	6.07641	1.57526	8.28808	5.31592	2.11069	1.66455	2.12124	5.26839	16.9797	17.6567	6.59825	3.94944	2.72302
14-HDoHE	19.4916	14.9146	11.3631	13.8232	20.0159	12.0093	12.237	17.0883	54.0445	8.64569	13.3177	37.1851	2.41468	23.951	4.6982	6.64837	2.348	23.2995	8.43762	82.5061	112.899	23.7096	3.51199	8.78587
20-HDoHE	4.47129	6.89741	3.6832	2.61343	2.78731	2.26222	3.17651	7.56128	3.75641	3.5602	2.24815	8.00632	1.8716	8.69347	3.87913	3.86255	2.72007	3.14106	3.83063	10.2457	9.13027	10.4916	4.13645	2.76265
17/16-HDoHE	15.0862	28.7561	11.712	12.4666	14.8789	9.84079	13.0942	22.4098	15.2802	9.79276	6.89401	16.3073	5.51337	25.1193	14.2915	7.25384	4.50582	7.87595	11.016	49.1782	34.0365	28.3115	8.96084	10.9293
15-LXA4	3.63331	3.37645	3.12775	3.98117	3.8708	2.16019	2.04954	3.01707	3.23762	2.7316	2.90891	4.75193	2.4739	10.6772	9.26274	2.57437	4.07082	2.80103	5.1327	12.8311	14.8841	6.9514	6.32335	6.32543
6-LXA4	3.26013	5.17814	3.61338	4.70669	3.81617	2.01997	3.36672	6.72107	2.09969	2.35623	1.85056	4.22879	2.57285	9.35515	7.08133	3.70948	2.85928	3.04587	9.44008	11.7558	10.5125	11.7882	11.7395	3.92637
PGE2	11.3383	5.51618	5.68619	3.87905	12.7029	3.89454	9.24024	1.41345	12.5309	3.36786	4.50949	8.3924	0.853782	4.65157	0.82112	1.51016	0.838359	5.0018	2.33262	10.7356	24.5914	3.72964	1.7649	1.30411
PGD2	2.24596	1.70655	1.40447	1.34063	1.85013	1.49701	1.56326	1.62496	2.35138	1.05727	1.14224	1.38975	1.74033	4.0698	2.39543	2.82884	2.49983	2.66931	3.81792	4.51111	5.03874	4.50201	5.37109	2.27701
PGF2a	1.15408	1.23105	0.988971	0.841611	1.2242	0.685173	1.27399	0.81893	1.96783	1.77859	1.09904	1.23446	0.561194	0.457137	0.613206	1.37201	0.505606	1.18403	0.646156	1.8144	3.47173	2.83013	0.882158	0.467457
8-12-iso-iPF2a-VI	1.67353	1.55761	1.248	1.53139	1.24166	1.3311	1.19822	1.77811	2.15598	1.3451	1.14954	1.40068	2.34962	2.24085	2.05903	2.28997	1.95831	1.22693	3.92192	4.09584	3.39626	3.77377	3.44919	2.23946
10-17-DiHDHA	0.573647	0.618118	0.451201	0.779212	0.546489	0.489992	0.743637	0.71789	0.675337	0.513205	0.536631	0.61733	0.44473	0.928858	0.580613	0.551044	0.452658	0.57807	0.558682	0.973928	1.18024	0.678379	0.787175	0.613502
Maresin-2	0.897516	0.926569	0.834893	0.896103	0.862344	0.828474	0.836795	0.848326	0.867425	0.835099	0.842302	0.883702	0.872329	0.907579	0.910913	0.941655	0.809562	0.850049	0.847419	0.840125	1.09782	0.963644	1.17269	0.856303
19-20-DiHDPA	0.807869	0.751264	0.708576	0.747113	0.769176	0.750737	0.802521	0.76688	0.739596	0.768276	0.732305	0.727151	0.7296	0.778757	0.759157	0.821137	0.73024	0.75985	0.76013	0.744671	0.850161	0.741727	0.764562	0.758146
TXB2	21.3543	33.7696	10.8853	5.03784	14.7033	7.12967	11.834	2.66385	23.1792	8.51375	7.06175	17.9612	1.60114	1.10957	1.56574	1.99048	1.17912	9.32567	2.57638	26.342	23.9856	7.2504	1.52313	1.59072
Resolvin-D1	0.93147	0.739846	0.778971	0.897453	0.884426	0.765865	0.843909	0.991751	0.92855	0.719761	0.681992	0.758883	0.738659	0.931951	0.668316	0.742371	0.642631	0.750535	0.679943	0.883131	0.952197	0.827594	0.824821	0.81125
1a-1b-Dihomo-PGE2	1.32848	0.958297	0.703966	0.678375	0.907463	0.895954	0.939263	0.719871	2.22743	0.688952	0.829267	1.01155	0.689775	0.658317	0.674291	0.724467	0.732599	1.49512	1.37682	1.08782	1.67552	1.03032	0.732364	0.718251
