## Supplemental Table 5 for "Plasma Oxylipin Profiling by High Resolution Mass Spectrometry Reveal Signatures of Inflammation and Hypermetabolism in Amyotrophic Lateral Sclerosis"

### Sheet: anova_posthoc_17 species altere
Table S5. Altered oxylipins in plasma of ALS rats
Altered oxylipins (p < 0.05, FDR-applied)	f.value	p.value	-LOG10(p)	FDR	Tukey's HSD
9(10)-DiHOME	35.556	3.2978e-08	7.4818	1.8468e-06	ALS 70d-ALS 120d	WT 120d-ALS 120d	WT 70d-ALS 120d	WT 120d-ALS 70d	WT 70d-WT 120d
8-12-iso-iPF2a-VI	21.743	1.6618e-06	5.7794	4.653e-05	ALS 70d-ALS 120d	WT 120d-ALS 120d	WT 70d-ALS 120d
PGD2	18.173	6.2392e-06	5.2049	0.00011647	ALS 70d-ALS 120d	WT 120d-ALS 120d	WT 70d-ALS 120d	WT 120d-ALS 70d	WT 70d-WT 120d
15-deoxy-12-14-PGJ2	15.441	1.9603e-05	4.7077	0.00027445	ALS 70d-ALS 120d	WT 120d-ALS 120d	WT 70d-ALS 120d
12(13)-DiHOME	14.746	2.6803e-05	4.5718	0.0003002	ALS 70d-ALS 120d	WT 70d-ALS 120d	WT 120d-ALS 70d
15-oxo-ETE	13.772	4.2302e-05	4.3736	0.00039482	ALS 70d-ALS 120d	WT 70d-ALS 120d	WT 120d-ALS 70d	WT 70d-WT 120d
5-HETE	9.2744	0.00047653	3.3219	0.0038122	ALS 70d-ALS 120d	WT 70d-ALS 120d
9-oxo-ODE	7.4969	0.001493	2.8259	0.010451	WT 70d-ALS 120d	WT 70d-WT 120d
9-HETE	7.0096	0.0020905	2.6798	0.01187	ALS 70d-ALS 120d	WT 120d-ALS 120d	WT 70d-ALS 120d
6-LXA4	6.9899	0.0021196	2.6737	0.01187	ALS 70d-ALS 120d	WT 120d-ALS 120d	WT 70d-ALS 120d
6-trans-LTB4	6.713	0.0025797	2.5884	0.01202	ALS 70d-ALS 120d	WT 70d-ALS 120d
9-HOA	6.6926	0.0026176	2.5821	0.01202	ALS 70d-ALS 120d	WT 70d-ALS 120d
13-oxo-ODE	6.6038	0.0027904	2.5543	0.01202	WT 70d-ALS 120d	WT 70d-WT 120d
15-LXA4	6.3293	0.0034083	2.4675	0.013633	ALS 70d-ALS 120d	WT 70d-ALS 120d
4-HDoHE	5.804	0.0050524	2.2965	0.018862	WT 70d-ALS 120d
8,15-DiHETE	5.3594	0.0071346	2.1466	0.024971	ALS 70d-ALS 120d	WT 120d-ALS 120d	WT 70d-ALS 120d
TXB2	4.7386	0.011779	1.9289	0.038801	WT 120d-ALS 70d	WT 70d-WT 120d
